# Charting the Expansive Outer Membrane β-Barrel Landscape in *Pseudomonas aeruginosa*

**DOI:** 10.64898/2026.11.17.767137

**Authors:** Elina Karimullina, Lukasz Jaroszewski, Joshua Tourigny, Dhruvin Patel, Yirui Guo, Joe J. Harrison, Tatiana Rogasevskaia, Dominika Borek, Adam Godzik, Alexei Savchenko

## Abstract

Outer-membrane β-barrel (OMBB) proteins are central to Gram-negative bacterial physiology, mediating nutrient acquisition and secretion while shaping host interactions and antimicrobial permeability. Yet tools to catalog the diversity and functional potential of the OMBB proteome in these bacteria remain incompletely defined. Here, we combine proteome-scale structure prediction analysis and experimental validation to systematically map the OMBB proteome of the opportunistic pathogen *Pseudomonas aeruginosa*. We identify 105 proteins containing predicted OMBB domains with 8–26 β-strands, substantially expanding the repertoire across major structural classes and revealing previously unrecognised domain architectures. Comparison with experimentally defined structures shows that prediction accurately captures global barrel architecture but systematically overestimates β-strand continuity and underrepresents flexible extracellular loops, key determinants of molecular recognition. We then defined the cryo-EM structures of PA2590 and PA3535 (EprS), confirming their predicted functions as a TonB-dependent transporter and an autotransporter, respectively. Using structural prediction, we also identified the phospholipase A1-like activity in the uncharacterized autotransporter PA4579, linking a predicted catalytic site to function. Together, our findings expand the structural and functional landscape of the *P. aeruginosa* OMBB proteome and establish a generalizable framework for converting proteome-scale structural predictions into experimentally testable mechanisms, enabling discovery of functions hidden within poorly annotated outer-membrane proteomes.
