## Supplementary material for "Charting the Expansive Outer Membrane β-Barrel Landscape in *Pseudomonas aeruginosa*": Suppl_Table_SX; Suppl_PA2590LoopAnalysis ; 4579Gels added_Supplement figs and tables: Suppl_PA2590LoopAnalysis copy.xlsx

### Sheet: Sheet1
Locus	UniProt	Best current name	L1	L2	L3	L4	L5	L6	L7	L8	L9	L10	L11	pseudo-domains	pseudo-domains		total loop length
PA4897	Q9HUR6	OptI / PA4897 CSS transducer	34	41	26	26	24	98	22	24	45	24	21	L2;L11	L8;L9;L10		220
PA2070	Q9I245	OptM	7	73	61	53	29	6	60	48	27	16	30	L2;L3;L4	L7;L8		151
PA2057	Q9I258	SppR	6	75	48	61	28	7	51	66	24	14	27	L2;L3;L4	L7;L8		168
PA0192	Q9I6U2	OptP	4	15	44	24	40	44	28	31	38	17	27	L3;L11	L5;L6		137
PA4514	G3XCY8	PiuA	4	7	38	28	54	24	23	20	20	15	23	L3;L4;L5			151
PA4168	Q9HWL3	FpvB	3	6	33	32	48	13	17	34	23	14	22	L3;L4;L5			122
PA2466	Q9I116	FoxA	4	6	35	29	38	17	17	22	20	15	23	L3;L4;L5			129
PA1910	Q9I2J4	FemA	3	6	35	29	41	20	21	20	21	15	21	L3;L4;L5			135
PA0470	Q9I648	FiuA	4	9	39	35	44	22	20	25	19	17	22	L3;L4;L5			139
PA0434	Q9I683	CrtA / OptJ	4	9	39	33	48	27	26	25	28	15	23	L3;L4;L5			132
PA4221	P42512	FptA	3	6	32	30	41	13	16	26	21	16	24	L4;L5			119
PA2398	P48632	FpvA	3	6	35	29	41	11	17	28	15	22	23	L4;L5			119
PA4837	Q9HUX3	CntO	3	8	34	30	44	27	19	24	21	16	23	L4;L5			136
PA3901	Q9HXB2	FecA	9	9	31	22	35	21	23	23	20	24	25	L4;L5			111
PA2911	Q9HZT6	OptE	3	8	31	31	43	19	20	23	27	15	24	L4;L5			119
PA2590	Q9I0P7	OptF	7	26	29	30	30	3	40	42	29	28	35	L4;L5	L7;L8		0
PA2089	Q9I226	OptL	7	25	29	30	30	3	40	42	29	28	34	L4;L5	L7;L8		2
PA1322	Q9I422	PfuA	4	7	31	33	43	18	23	18	20	15	30	L4;L5			123
PA0151	Q9I6Y1	PupB-like / PA0151	4	6	32	28	43	18	23	24	19	15	23	L4;L5			126
PA1613	Q9I3A9	PA1613 / CirA-like	4	15	22	74	12	3	43	21	13	3	16	L4;L7			167
PA2335	Q9I1E3	OptO	4	15	49	24	39	44	28	27	38	17	27	L5;L6			145
PA2688	Q05098	PfeA	7	29	28	29	32	3	38	35	15	25	32	L5;L7;L8			36
PA0931	Q9I527	PirA	7	23	28	26	33	3	40	29	15	24	26	L5;L7;L8			51
PA4675	Q9HVC0	ChtA	8	23	37	33	38	38	42	24	21	14	35	L6;L7			100
PA4156	Q9HWM5	FvbA	4	19	28	24	26	30	27	33	24	17	28	L6;L7			93
PA1302	Q9I442	HxuA	4	27	37	25	33	26	27	43	24	31	21	L7;L8			79
PA3408	Q9HYJ7	HasR	7	37	24	21	30	33	31	34	57	23	23	L8;L9			117
PA3790	G3XD89	OprC	3	14	14	30	34	33	30	27	16	23	32	none			111
PA4710	Q9HV88	PhuR	4	21	38	25	33	27	29	29	15	25	38	none			93
PA3268	Q9HYX3	ActA / OptR	4	8	27	20	34	26	23	21	20	35	24	none			125
PA2289	Q9I1I6	OptQ	4	8	32	29	29	22	29	25	25	16	27	none			97
PA1922	Q9I2I2	CirA-like / PA1922	7	16	21	17	13	3	30	28	14	16	21	none			113
PA1365	Q9I3X9	OptN	9	22	34	26	38	30	28	23	22	20	29	none			102
PA1271	Q9I473	BtuB-like	3	20	18	14	11	3	20	25	18	16	18	none			133
PA0781	Q9I5F7	ZnuD	4	30	15	20	20	25	31	40	16	15	23	none			112
