## Supplementary material for "Charting the Expansive Outer Membrane β-Barrel Landscape in *Pseudomonas aeruginosa*": Suppl_Table_SX; Suppl_PA2590LoopAnalysis ; 4579Gels added_Supplement figs and tables: Suppl_Table_SX_clean copy.xlsx

### Sheet: Domain names and distribution
Short name	Name (based on ECOD database)	Number of strands x (number of occurences)	Number of occurences	Number of unique proteins containing a domain	Pproteins containing a domain (occurences in protein)
Porin	Porin domain	18x21 16x17 12x5	43	43	PA4579(1) PA4391(1) PA3923(1) PA3497(1) PA3422(1) PA3063(1) PA1974(1) PA1106(1) PA0696(1) PA4390(1) PA0291(1) PA3279(1) PA0958(1) PA3280(1) PA4898(1) PA4501(1) PA4179(1) PA4137(1) PA3588(1) PA3038(1) PA2213(1) PA2113(1) PA1025(1) PA0755(1) PA0240(1) PA0162(1) PA4540(1) PA2543(1) PA3339(1) PA3186(1) PA2291(1) PA2064(1) PA2420(1) PA2760(1) PA2700(1) PA2505(1) PA0189(1) PA0040(1) PA4099(1) PA4624(1)…
LigGatChan	Ligand-gated protein channel domain	22x35	35	35	PA4514(1) PA3790(1) PA4221(1) PA2398(1) PA2688(1) PA2466(1) PA0931(1) PA3901(1) PA3408(1) PA3268(1) PA2289(1) PA1322(1) PA4168(1) PA1910(1) PA0470(1) PA1922(1) PA2070(1) PA1271(1) PA2590(1) PA1613(1) PA4897(1) PA4837(1) PA2335(1) PA2057(1) PA0781(1) PA0151(1) PA4710(1) PA4156(1) PA2911(1) PA1365(1) PA1302(1) PA0434(1) PA0192(1) PA2089(1) PA4675(1)
Plug	TonB-dependent receptor plug domain		35	35	PA4514(1) PA3790(1) PA4221(1) PA2398(1) PA2688(1) PA2466(1) PA0931(1) PA3901(1) PA3408(1) PA3268(1) PA2289(1) PA1322(1) PA4168(1) PA1910(1) PA0470(1) PA1922(1) PA2070(1) PA1271(1) PA2590(1) PA1613(1) PA4897(1) PA4837(1) PA2335(1) PA2057(1) PA0781(1) PA0151(1) PA4710(1) PA4156(1) PA2911(1) PA1365(1) PA1302(1) PA0434(1) PA0192(1) PA2089(1) PA4675(1)
POTRA	Polypeptide transport-associated (POTRA) domain		18	8	PA4540(2) PA2543(2) PA3339(1) PA0040(2) PA4624(2) PA3648(5) PA2463(2) PA0692(2)
N0	N0 domain in phage tail proteins and secretins		13	13	PA2398(1) PA2466(1) PA3901(1) PA3408(1) PA4168(1) PA1910(1) PA0470(1) PA2590(1) PA4897(1) PA0151(1) PA1365(1) PA1302(1) PA2089(1)
OMPA	OMPA-like domain	12x7 8x5	12	12	PA5325(1) PA2474(1) PA1343(1) PA1178(1) PA1777(1) PA4661(1) PA4067(1) PA1951(1) PA2421(1) PA1763(1) PA3772(1) (1) PA4824(1)
Prealb	Prealbumin-like domain		8	4	PA0994(2) PA4084(2) PA4652(2) PA2130(2)
Autotrans	Autotransporter domain	12x3	3	3	PA5112(1) PA3535(1) PA0328(1)
FimDNter	FimD N-terminal domain-like		4	4	PA0994(1) PA4084(1) PA4652(1) PA2130(1)
UsherPapC	Usher PapC translocation pore domain	24x4	4	4	PA0994(1) PA4084(1) PA4652(1) PA2130(1)
PapD	PapD-like domain		3	3	PA4084(1) PA4652(1) PA2130(1)
Outtrans	Outer membrane protein transport protein	14x3	3	3	PA4589(1) PA1288(1) PA1764(1)
SH3	SH3 domain		2	2	PA4391(1) PA4390(1)
TsxChan	Tsx-like channel domain	12x2	2	2	PA0234(1) PA0165(1)
SGNHhydro	SGNH hydrolase domain		1	1	PA5112(1)
BacChMutO	Bacillus chorismate mutase-like/OmpA-like		1	1	PA1777(1)
Maltoporin	Maltoporin-like domain	18x2	2	2	PA3082(1) PA3544(1)
GP2	GP2 domain		1	1	PA4897(1)
Zinc	Metalloproteases (zincins) catalytic domain		1	1	PA4579(1)
Cyspro	Cysteine proteinase domain		1	1	PA4579(1)
TypeIIIISec	Type III secretion system domain		1	1	PA4579(1)
Subtil	Subtilisin-like domain		1	1	PA3535(1)
PecinLya	Pectin lyase-like domain		1	1	PA3535(1)
ARM	ARM repeat		1	1	PA3063(1)
HR	Helical regions		1	1	PA1288(1)
LptA	Periplasmic lipopolysaccharide transport protein LptA (YhbN) domain		1	1	PA0595(1)
LptD	LPS-assembly protein LptD domain	26x1	1	1	PA0595(1)
ZnExopep	Zn-dependent exopeptidase		1	1	PA0328(1)
PhosphoLip	Lysophospholipase-like domain		1	1	PA3339(1)

### Sheet: Annotations of individual prot
GenBank accession	UniProt accession	Locus Tag	InterPro	TED	Detected by isitabarrel ?	Detected by Blast ?	Detected by hhpred ?	Top blast hit in TCDB if significant	Number of strands in beta-barrel domain	The closest PDB hit to the OMBB region	Sequence identity with the closest PDB hit for the OMBB region	Length	Number of domains	Domain Architecture
NP_248730.1	Q9I792	PA0040	Q9I792	Q9I792	Yes	Yes	Yes	1.B.20.1.3	16	6WIM	0.33	562	3	Porin(23-52+218-562) POTRA(69-146) POTRA(147-215)
NP_248841.1	Q9I6Y1	PA0151	Q9I6Y1	Q9I6Y1	Yes	Yes	Yes	1.B.14.1.30	22	6I97	0.29	795	3	N0(33-108) Plug(150-248) LigGatChan(255-795)
NP_248852.1	Q9I6X0	PA0162	Q9I6X0	Q9I6X0	Yes	Yes	Yes	1.B.25.1.12	18	3SY9	1	444	1	Porin(35-444)
NP_248855.1	Q9I6W7	PA0165	Q9I6W7	Q9I6W7	Yes	Yes	Yes	1.B.10.2.2	12	1TLW	0.29	278	1	TsxChan(6-278)
NP_248879.1	Q9I6U5	PA0189	Q9I6U5	Q9I6U5	Yes	Yes	Yes	1.B.25.1.1	18	2ODJ	0.42	452	1	Porin(34-452)
NP_248882.1	Q9I6U2	PA0192	Q9I6U2	Q9I6U2	Yes	Yes	Yes	1.B.14.8.6	22	4EPA	0.25	790	2	Plug(80-154) LigGatChan(193-790)
NP_248925.1	Q9I6Q4	PA0234	Q9I6Q4	Q9I6Q4	Yes		Yes	1.B.10.2.3	12			277	1	TsxChan(23-277)
NP_248931.1	Q9I6P8	PA0240	Q9I6P8	Q9I6P8	Yes	Yes	Yes	1.B.25.1.14	18	3SZD	1	421	1	Porin(37-421)
NP_248982.1	G3XDA5	PA0291	G3XDA5	G3XDA5	Yes	Yes	Yes	1.B.25.1.2	18	4FRX	1	460	1	Porin(36-460)
NP_249019.1	Q9I6G3	PA0328	Q9I6G3	Q9I6G3	Yes		Yes	1.B.12.5.9	12	9OQA	1	647	2	ZnExopep(25-316) Autotrans(317-647)
NP_249125.1	Q9I683	PA0434	Q9I683	Q9I683	Yes	Yes	Yes	1.B.14.1.34	22	9RVQ	0.49	730	2	Plug(74-174) LigGatChan(181-730)
NP_249161.1	Q9I648	PA0470	Q9I648	Q9I648	Yes	Yes	Yes	1.B.14.1.10	22	6I97	0.39	802	3	N0(36-108) Plug(154-255) LigGatChan(262-802)
NP_249286.1	Q9I5U2	PA0595	Q9I5U2	Q9I5U2	Yes	Yes	Yes	1.B.42.1.17	26	8H1R	1	924	2	LptA(156-318) LptD(321-924)
NP_249383.1	Q9I5N4	PA0692	Q9I5N4	Q9I5N4	Yes		Yes	1.B.20.3.6	16			544	3	POTRA(47-123) POTRA(124-196) Porin(197-544)
NP_249387.1	Q9I5N0	PA0696	Q9I5N0	Q9I5N0	Yes		Yes	1.B.62.1.5	16			568	1	Porin(130-568)
NP_249446.1	Q9I5H4	PA0755	Q9I5H4	Q9I5H4	Yes	Yes	Yes	1.B.25.1.10	18	3T20	1	427	1	Porin(43-427)
NP_249472.1	Q9I5F7	PA0781	Q9I5F7	Q9I5F7	Yes	Yes	Yes	1.B.14.2.9	22	4RDT	0.29	687	2	Plug(57-161) LigGatChan(171-687)
NP_249622.1	Q9I527	PA0931	Q9I527	Q9I527	Yes	Yes	Yes	1.B.14.1.3	22	5FP2	1	742	2	Plug(63-184) LigGatChan(190-742)
NP_249649.1	P32722	PA0958	P32722	P32722	Yes	Yes	Yes	1.B.25.1.1	18	3SY7	1	443	1	Porin(41-443)
NP_249685.1	Q9I4X5	PA0994	Q9I4X5	Q9I4X5	Yes	Yes	Yes	1.B.11.3.9	24	6E14.	0.35	839	4	FimDNter(62-158) UsherPapC(176-665) Prealb(666-754) Prealb(755-839)
NP_249716.1	Q9I4U9	PA1025	Q9I4U9	Q9I4U9	Yes	Yes	Yes	1.B.25.1.34	18	4FRT	1	416	1	Porin(28-416)
NP_249797.1	Q9I4M9	PA1106	Q9I4M9	Q9I4M9	Yes			1.B.71.1.4	12 (ESM fold)			237	1	Porin(21-237)
NP_249869.1	G3XD11	PA1178	G3XD11	G3XD11	Yes	Yes	Yes	1.B.6.2.8	8	2LHF	1	200	1	OMPA(24-200)
NP_249962.1	Q9I473	PA1271	Q9I473	Q9I473	Yes	Yes	Yes	1.B.14.3.1	22	3RGN	0.32	616	2	Plug(46-152) LigGatChan(159-616)
NP_249979.1	Q9I456	PA1288	Q9I456	Q9I456	Yes	Yes	Yes	1.B.9.1.5	14	3DWO	0.3	424	2	HR(28-66) Outtrans(67-424)
NP_249993.1	Q9I442	PA1302	Q9I442	Q9I442	Yes	Yes	Yes	1.B.14.5.2	22	5C58	0.25	851	3	N0(32-105) Plug(134-241) LigGatChan(252-851)
NP_250013.1	Q9I422	PA1322	Q9I422	Q9I422	Yes	Yes	Yes	1.B.14.1.31	22	5FOK	0.4	732	2	Plug(76-175) LigGatChan(183-732)
NP_250034.1	Q9I401	PA1343	Q9I401	Q9I401			Yes		8			152	1	OMPA(23-152)
NP_250056.1	Q9I3X9	PA1365	Q9I3X9	Q9I3X9	Yes	Yes	Yes	1.B.14.9.6	22	8THE	0.25	813	3	N0(29-103) Plug(142-243) LigGatChan(250-813)
NP_250304.1	Q9I3A9	PA1613	Q9I3A9	Q9I3A9	Yes	Yes	Yes	1.B.14.10.3	22	9A36	0.22	702	2	Plug(53-162) LigGatChan(170-702)
NP_250454.1	Q9I2X6	PA1763	Q9I2X6	Q9I2X6	Yes	Yes	Yes	9.B.153.3.15	12	5O67	0.29	341	1	OMPA(64-332)
NP_250455.1	Q9I2X5	PA1764	Q9I2X5	Q9I2X5	Yes	Yes	Yes	1.B.9.1.6	14	3DWO	0.24	532	1	Outtrans(24-532)
NP_250468.1	P13794	PA1777	P13794	P13794	Yes	Yes	Yes	1.B.6.1.2	8	4RLC	1	350	2	OMPA(27-185) BacChMutO(232-350)
NP_250600.1	Q9I2J4	PA1910	Q9I2J4	Q9I2J4	Yes	Yes	Yes	1.B.14.1.15	22	8S34	1	804	3	N0(42-117) Plug(148-270) LigGatChan(275-804)
NP_250612.1	Q9I2I2	PA1922	Q9I2I2	Q9I2I2	Yes	Yes	Yes	1.B.14.1.4	22	9A36	0.37	653	2	Plug(49-164) LigGatChan(171-653)
NP_250641.1	Q9I2F3	PA1951	Q9I2F3	Q9I2F3	Yes	Yes	Yes	9.B.153.3.18	12	5O65	0.69	421	1	OMPA(105-421)
NP_250664.1	Q9I2D1	PA1974	Q9I2D1	Q9I2D1	Yes		Yes	1.B.7.1.11	16			399	1	Porin(32-399)
NP_250747.1	Q9I258	PA2057	Q9I258	Q9I258		Yes	Yes	1.B.14.6.19	22	2HDF	0.29	846	2	Plug(17-134) LigGatChan(140-846)
NP_250754.1	Q9I251	PA2064	Q9I251	Q9I251	Yes		Yes	1.B.76.1.6	12	7PGE	0.64	325	1	Porin(119-325)
NP_250760.1	Q9I245	PA2070	Q9I245	Q9I245	Yes	Yes	Yes	1.B.14.6.19	22	5FR8	0.22	880	2	Plug(63-176) LigGatChan(181-880)
NP_250779.1	Q9I226	PA2089	Q9I226	Q9I226	Yes	Yes	Yes	1.B.14.6.11	22	5FP2	0.23	883	3	N0(43-116) Plug(153-273) LigGatChan(277-883)
NP_250803.1	Q9I202	PA2113	Q9I202	Q9I202	Yes	Yes	Yes	1.B.25.1.7	18	3SZV	1	409	1	Porin(31-409)
NP_250820.1	Q9I1Y5	PA2130	Q9I1Y5	Q9I1Y5	Yes	Yes	Yes	1.B.11.3.7	24	3RFZ	0.32	872	4	FimDNter(62-148) UsherPapC(171-285+349-684) PapD(286-348) Prealb(689-776) Prealb(777-861)
NP_250903.1	Q9I1Q4	PA2213	Q9I1Q4	Q9I1Q4	Yes	Yes	Yes	1.B.25.1.37	18	4FT6	1	416	1	Porin(35-416)
NP_250979.1	Q9I1I6	PA2289	Q9I1I6	Q9I1I6	Yes	Yes	Yes	1.B.14.9.5	22	6V81	0.39	710	2	Plug(49-169) LigGatChan(175-710)
NP_250981.1	Q9I1I4	PA2291	Q9I1I4	Q9I1I4	Yes	Yes	Yes	1.B.19.1.1	16	4GEY	0.8	452	1	Porin(46-452)
NP_251025.1	Q9I1E3	PA2335	Q9I1E3	Q9I1E3	Yes	Yes	Yes	1.B.14.8.1	22	4EPA	0.24	789	2	Plug(71-187) LigGatChan(193-789)
NP_251088.1	P48632	PA2398	P48632	P48632	Yes	Yes	Yes	1.B.14.1.6	22	5ODW	1	815	3	N0(46-135) Plug(136-270) LigGatChan(277-815)
NP_251110.1	Q9I161	PA2420	Q9I161	Q9I161	Yes	Yes	Yes	1.B.25.1.12	18	3SY9	0.48	472	1	Porin(57-471)
NP_251111.1	Q9I160	PA2421	Q9I160	Q9I160	Yes	Yes	Yes	9.B.153.4.2	12	4RL8	0.26	306	1	OMPA(22-305)
NP_251153.1	Q9I119	PA2463	Q9I119	Q9I119	Yes	Yes	Yes	1.B.20.1.3	16	6WIM	34.00%	565	3	POTRA(74-148) POTRA(149-219) Porin(220-565)
NP_251156.1	Q9I116	PA2466	Q9I116	Q9I116	Yes	Yes	Yes	1.B.14.1.17	22	6Z8A	1	820	3	N0(55-129) Plug(148-284) LigGatChan(289-820)
NP_251164.1	Q9I108	PA2474	Q9I108	Q9I108	Yes		Yes	9.B.153.4.2	12			303	1	OMPA(20-303)
NP_251195.1	Q9I0X7	PA2505	Q9I0X7	Q9I0X7	Yes	Yes	Yes	1.B.25.1.32	18	3SY7	0.42	448	1	Porin(12-448)
NP_251233.1	Q9I0U1	PA2543	Q9I0U1	Q9I0U1	Yes	Yes	Yes	1.B.33.2.4	16	8US1	1	579	3	POTRA(25-189) POTRA(190-268) Porin(269-579)
NP_251280.1	Q9I0P7	PA2590	Q9I0P7	Q9I0P7	Yes	Yes	Yes	1.B.14.6.11	22	9A36	0.22	884	3	N0(34-116) Plug(135-274) LigGatChan(278-884)
NP_251378.1	Q05098	PA2688	Q05098	Q05098	Yes	Yes	Yes	1.B.14.1.5	22	7OBW	1	746	2	Plug(44-173) LigGatChan(180-746)
NP_251390.1	Q9I0E2	PA2700	Q9I0E2	Q9I0E2	Yes	Yes	Yes	1.B.25.1.11	18	3SY7	0.43	435	1	Porin(32-434)
NP_251450.1	Q9I083	PA2760	Q9I083	Q9I083	Yes	Yes	Yes	1.B.25.1.3	18	3SY7	0.45	425	1	Porin(32-425)
NP_251601.1	Q9HZT6	PA2911	Q9HZT6	Q9HZT6	Yes	Yes	Yes	1.B.14.1.34	22	9RVQ	0.34	718	2	Plug(55-181) LigGatChan(182-718)
NP_251728.1	Q9HZH0	PA3038	Q9HZH0	Q9HZH0	Yes	Yes	Yes	1.B.25.1.34	18	3T24	1	421	1	Porin(33-421)
NP_251753.1	Q9HZE5	PA3063	Q9HZE5	Q9HZE5			Yes	1.B.85.1.1	16	9H80	1	1193	2	ARM(12-880) Porin(881-1190)
NP_251772.1	Q9HZC6	PA3082	Q9HZC6	Q9HZC6	Yes			9.B.164.1.1	18			654	1	Maltoporin(34-654)
NP_251876.1	Q51485	PA3186	Q51485	Q51485	Yes	Yes	Yes	1.B.19.1.1	16	4GEY	0.8	454	1	Porin(47-454)
NP_251958.1	Q9HYX3	PA3268	Q9HYX3	Q9HYX3	Yes	Yes	Yes	1.B.14.1.12	22	1KMO	0.46	721	2	Plug(44-171) LigGatChan(176-721)
NP_251969.1	P05695	PA3279	P05695	P05695	Yes	Yes	Yes	1.B.5.1.1	16	2O4V	1	440	1	Porin(39-440)
NP_251970.1	P32977	PA3280	P32977	P32977	Yes	Yes	Yes	1.B.5.1.2	16	4RJW	1	438	1	Porin(34-438)
NP_252029.1	Q9HYQ6	PA3339	Q9HYQ6	Q9HYQ6	Yes		Yes	1.B.33.2.3	16	4K3B	0.2	728	3	Porin(95-125+408-728) PhosphoLip(24-94+126-331) POTRA(332-404)
NP_252098.1	Q9HYJ7	PA3408	Q9HYJ7	Q9HYJ7	Yes	Yes	Yes	1.B.14.5.1	22	3CSL	0.49	891	3	N0(40-129) Plug(144-262) LigGatChan(274-891)
NP_252112.1	Q9HYI3	PA3422	Q9HYI3	Q9HYI3	Yes			9.B.164.1.1	18			585	1	Porin(29-585)
NP_252187.1	Q9HYB2	PA3497	Q9HYB2	Q9HYB2	Yes		Yes	1.B.3.1.8	16			406	1	Porin(36-406)
NP_252225.1	Q9HY75	PA3535	Q9HY75	Q9HY75	Yes		Yes	1.B.12.5.6	12			995	3	Subtil(40-371) PecinLya(372-633) Autotrans(634-995)
NP_252234.1	P18895	PA3544	P18895	P18895	Yes	Yes	Yes	1.B.13.1.1	18	4XNK	1	490	1	Maltoporin(42-490)
NP_252278.1	Q9HY38	PA3588	Q9HY38	Q9HY38	Yes	Yes	Yes	1.B.25.1.10	18	4FSP	1	416	1	Porin(32-416)
NP_252338.1	Q9HXY4	PA3648	Q9HXY4	Q9HXY4	Yes	Yes	Yes	1.B.33.1.3	16	9PXG	0.95	797	5	POTRA(20-90) POTRA(91-172) POTRA(173-266) POTRA(267-347) POTRA(348-421) Porin(423-797)
NP_252461.1	Q9HXM3	PA3772	Q9HXM3	Q9HXM3	Yes	Yes	Yes	9.B.153.4.3	12	4RL8	0.26	298	1	OMPA(20-298)
NP_252479.1	G3XD89	PA3790	G3XD89	G3XD89	Yes	Yes	Yes	1.B.14.4.1	22	6Z9Y	1	723	2	Plug(80-186) LigGatChan(194-723)
NP_252590.1	Q9HXB2	PA3901	Q9HXB2	Q9HXB2	Yes	Yes	Yes	1.B.14.1.12	22	1KMO	0.65	784	3	N0(40-115) Plug(135-260) LigGatChan(266-784)
NP_252612.1	Q9HX90	PA3923	Q9HX90	Q9HX90	Yes			9.B.164.1.1	18			641	1	Porin(29-641)
NP_252756.1	Q9HWW1	PA4067	Q9HWW1	Q9HWW1	Yes	Yes	Yes	1.B.39.1.3	8	2x27	1	232	1	OMPA(30-232)
NP_252773.1	Q9HWU4	PA4084	Q9HWU4	Q9HWU4	Yes	Yes	Yes	1.B.11.3.7	24	3RFZ	0.33	844	4	FimDNter(46-145) UsherPapC(164-264+346-659) PapD(271-335) Prealb(673-746) Prealb(747-834)
NP_252788.1	Q9HWS9	PA4099	Q9HWS9	Q9HWS9	Yes	Yes	Yes	1.B.19.1.9	16	4GEY	0.25	434	1	Porin(31-434)
NP_252826.1	Q9HWP4	PA4137	Q9HWP4	Q9HWP4	Yes	Yes	Yes	1.B.25.1.4	18	3T0S	1	418	1	Porin(21-418)
NP_252845.1	Q9HWM5	PA4156	Q9HWM5	Q9HWM5	Yes	Yes	Yes	1.B.14.8.3	22	4EPA	0.25	694	2	Plug(45-176) LigGatChan(182-694)
NP_252857.1	Q9HWL3	PA4168	Q9HWL3	Q9HWL3	Yes	Yes	Yes	1.B.14.1.6	22	5ODW	0.39	802	3	N0(24-103) Plug(121-256) LigGatChan(263-802)
NP_252868.1	Q9HWK2	PA4179	Q9HWK2	Q9HWK2	Yes	Yes	Yes	1.B.25.1.10	18	4FSO	1	431	1	Porin(31-431)
NP_252911.1	P42512	PA4221	P42512	P42512	Yes	Yes	Yes	1.B.14.1.8	22	1XKW	1	720	2	Plug(75-180) LigGatChan(188-720)
NP_253080.1	Q9HW14	PA4390	Q9HW14	Q9HW14	Yes		Yes	1.B.75.1.4	12			335	2	SH3(22-116) Porin(117-335)
NP_253081.1	Q9HW13	PA4391	Q9HW13	Q9HW13	Yes		Yes	1.B.75.1.4	12			333	2	SH3(20-133) Porin(120-333)
NP_253191.1	Q9HVS0	PA4501	Q9HVS0	Q9HVS0	Yes	Yes	Yes	1.B.25.1.9	18	3SYB	1	484	1	Porin(9-484)
NP_253204.1	G3XCY8	PA4514	G3XCY8	G3XCY8	Yes	Yes	Yes	1.B.14.1.31	22	5FOK	1	753	2	Plug(87-189) LigGatChan(190-753)
NP_253230.1	Q9HVN7	PA4540	Q9HVN7	Q9HVN7	Yes		Yes	1.B.20.3.5	16	6WIM	0.25	545	3	Porin(13-35+209-545) POTRA(58-135) POTRA(136-208)
NP_253269.1	Q9HVK5	PA4579	Q9HVK5	Q9HVK5	Yes				12			618	4	Zinc(25-117) Cyspro(118-303) TypeIIIISec(304-386) Porin(403-618)
NP_253279.1	Q9HVJ6	PA4589	Q9HVJ6	Q9HVJ6	Yes	Yes	Yes	1.B.9.1.5	14	3DWO	1	463	1	Outtrans(15-463)
NP_253314.1	Q9HVG7	PA4624	Q9HVG7	Q9HVG7	Yes		Yes	1.B.20.2.3	16			568	3	POTRA(65-146) POTRA(147-219) Porin(27-51+148-568)
NP_253341.1	Q9HVE0	PA4652	Q9HVE0	Q9HVE0	Yes		Yes	1.B.11.6.1	24			790	4	FimDNter(46-119) UsherPapC(143-243+328-609) PapD(256-321) Prealb(610-696) Prealb(703-784)
NP_253350.1	Q9HVD1	PA4661	Q9HVD1	Q9HVD1	Yes	Yes	Yes	1.B.6.5.6	8	2ERV	1	173	1	OMPA(23-173)
NP_253364.1	Q9HVC0	PA4675	Q9HVC0	Q9HVC0	Yes	Yes	Yes	1.B.14.9.7	22	8THE	0.23	742	2	Plug(29-161) LigGatChan(162-742)
NP_253398.1	Q9HV88	PA4710	Q9HV88	Q9HV88	Yes	Yes	Yes	1.B.14.2.7	22	8THE	1	764	2	Plug(52-161) LigGatChan(172-764)
NP_253511.1	Q9HUY6	PA4824	Q9HUY6	Q9HUY6			Yes		12			258	1	OMPA(65-258)
NP_253524.1	Q9HUX3	PA4837	Q9HUX3	Q9HUX3	Yes	Yes	Yes	1.B.14.1.30	22	3QLB	0.3	708	2	Plug(44-170) LigGatChan(175-708)
NP_253584.1	Q9HUR6	PA4897	Q9HUR6	Q9HUR6	Yes	Yes	Yes	1.B.14.5.1	22	3DDR	0.3	989	4	N0(74-147) Plug(170-287) LigGatChan(299-613+698-989) GP2(614-697)
NP_253585.1	Q9HUR5	PA4898	Q9HUR5	Q9HUR5	Yes	Yes	Yes	1.B.25.1.8	18	3SYS	1	417	1	Porin(37-417)
NP_253799.1	O33407	PA5112	O33407	O33407	Yes	Yes	Yes	1.B.12.5.9	12	3KVN	1	646	2	SGNHhydro(31-330) Autotrans(331-646)
NP_254012.1	Q9HTN0	PA5325	Q9HTN0	Q9HTN0	Yes		Yes	9.B.153.4.2	12			316	1	OMPA(22-315)

### Sheet: Additional IsItaBarrel hits
GenBank accession	UniProt accession	AlphaFoldDB	The closest PDB hit	Sequence identity with the closest PDB hit	in PDB	Top two levels of ECOD classification of the closest PDB hit (if the closests structure in PDB is multidomain, then classification of the largest all-beta domain is listed)	Comments
NP_248840.1	Q9I6Y2	AlphaFoldDB	6OVK_R	36.63		beta sandwiches; Putative anti-sigma factor BDI_1681 N-terminal domain	beta sandwich
NP_249114.1	Q9I690	AlphaFoldDB	7BWL_A	100	Yes	beta barrels; Lipocalins/Streptavidin	8-membered beta barrel, lipocalin
NP_249162.1	Q9I647	AlphaFoldDB	6OVK_R	37.32		beta sandwiches; Putative anti-sigma factor BDI_1681 N-terminal domain	beta sandwich
NP_249367.1	O69006	AlphaFoldDB	6OVK_R	32.2		beta sandwiches; Putative anti-sigma factor BDI_1681 N-terminal domain	beta sandwich
NP_249535.1	P06200	AlphaFoldDB	9GYE_A	99.18	Yes	beta sandwiches; Immunoglobulin-like beta-sandwich	phospholipase C, C-terminal domain
NP_249992.1	Q9I443	AlphaFoldDB	6OVK_R	34.65		beta sandwiches; Putative anti-sigma factor BDI_1681 N-terminal domain	beta sandwich
NP_250407.1	Q9I319	AlphaFoldDB	5TCQ_A	30.31		beta barrels; secretin domain	domain in the T3S injectisome basal body, multimeric OMBB
NP_250601.1	Q9I2J3	AlphaFoldDB	6OVK_R	43.4		beta sandwiches; Putative anti-sigma factor BDI_1681 N-terminal domain	beta sandwich
NP_250741.1	Q9I264	AlphaFoldDB	6OVK_R	31.34		beta sandwiches; Putative anti-sigma factor BDI_1681 N-terminal domain	beta sandwich
NP_250784.1	Q9I221	AlphaFoldDB	6OVK_R	31.88		beta sandwiches; Putative anti-sigma factor BDI_1681 N-terminal domain	beta sandwich
NP_250854.1	Q9I1V1	AlphaFoldDB	3M07_A	44.97		beta sandwiches; Immunoglobulin-like beta-sandwich	TIM Barrel
NP_251078.1	Q9I192	AlphaFoldDB	4M0N_A	26.63		beta sandwiches; Putative anti-sigma factor BDI_1681 N-terminal domain	beta sandwich
NP_251085.1	Q9I185	AlphaFoldDB	5HHA_A	99.62	Yes	a+b complex topology; Sulfatase-modifying factor-like	lectin
NP_251157.1	Q9I115	AlphaFoldDB	6OVK_R	39.05		beta sandwiches; Putative anti-sigma factor BDI_1681 N-terminal domain	beta sandwich
NP_251325.1	Q9I0K3	AlphaFoldDB	3ZWU_A	45.41		beta duplicates or obligate multimers; beta-propeller-like	beta propeller
NP_252009.1	P15713	AlphaFoldDB	9GY2_A	99.42	Yes	beta sandwiches; Immunoglobulin-like beta-sandwich	phospholipase C, C-terminal domain
NP_252099.1	Q9HYJ6	AlphaFoldDB	6OVK_R	31.46		beta sandwiches; Putative anti-sigma factor BDI_1681 N-terminal domain	beta sandwich
NP_252367.1	Q9HXW3	AlphaFoldDB	20YY_D	100	Yes	beta barrels; cradle loop barrel	cradle loop barrel; RIFT-related;
NP_252589.1	Q9HXB3	AlphaFoldDB	6OVK_R	42.25		beta sandwiches; Putative anti-sigma factor BDI_1681 N-terminal domain	beta sandwich
NP_252598.1	Q9HXA4	AlphaFoldDB		no similarity found		beta sandwiches; Immunoglobulin-like beta-sandwich	ecod classification of the all-beta domain in the alphafold model
NP_252994.1	Q9HW96	AlphaFoldDB	8ODN_A	100	Yes	beta barrels; secretin domain	domain in the RcpA-TadD Pseudomonas aeruginosa Tight Adherence Secretion System, multimeric OMBB
NP_253013.1	Q9HW78	AlphaFoldDB		no similarity found		beta barrels; OB-fold	ecod classification of the all-beta domain in the alphafold model
NP_253030.1	Q9HW61	AlphaFoldDB	3Q34_A	63.01		beta barrels; Lipocalins/Streptavidin	beta-sandwich domain
NP_253149.1	Q9HVV8	AlphaFoldDB	9DOQ_C	100	Yes	beta meanders; Periplasmic lipopolysaccharide transport protein LptA (YhbN)	beta meanders; Periplasmic lipopolysaccharide transport protein LptA
NP_253150.1	Q9HVV7	AlphaFoldDB	4UU4_A	100	Yes	beta meanders; Periplasmic lipopolysaccharide transport protein LptA (YhbN)	beta meanders; Periplasmic lipopolysaccharide transport protein LptA
NP_253582.1	Q9HUR8	AlphaFoldDB	6OVK_R	38.71		beta sandwiches; Putative anti-sigma factor BDI_1681 N-terminal domain	beta sandwich
NP_253727.1	P34750	AlphaFoldDB	9X0W_A	100	Yes	a+b two layers; Alpha-lytic protease prodomain-like	domain in Pseudomonas aeruginosa (PAO1) Outer membrane PilQ (Secretin)
NP_254225.1	Q9HT36	AlphaFoldDB	4BIN_A	40.89		beta sandwiches; HSP20-like	beta-sandwich domain
NP_252406.1	Q9HXS4	AlphaFoldDB	4DZ3_A	52		a+b two layers; FKBP-like
